# Specification of human regional brain lineages using orthogonal gradients of WNT and SHH in organoids

**DOI:** 10.1101/2024.05.18.594828

**Authors:** Soraya Scuderi, Tae-Yun Kang, Alexandre Jourdon, Liang Yang, Feinan Wu, Alex Nelson, George M. Anderson, Jessica Mariani, Vivekananda Sarangi, Alexej Abyzov, Andre Levchenko, Flora M. Vaccarino

## Abstract

The repertory of neurons generated by progenitor cells depends on their location along antero-posterior and dorso-ventral axes of the neural tube. To understand if recreating those axes was sufficient to specify human brain neuronal diversity, we designed a mesofluidic device termed Duo-MAPS to expose induced pluripotent stem cells (iPSC) to concomitant orthogonal gradients of a posteriorizing and a ventralizing morphogen, activating WNT and SHH signaling, respectively. Comparison of single cell transcriptomes with fetal human brain revealed that Duo-MAPS-patterned organoids generated the major neuronal lineages of the forebrain, midbrain, and hindbrain. Morphogens crosstalk translated into early patterns of gene expression programs predicting the generation of specific brain lineages. Human iPSC lines from six different genetic backgrounds showed substantial differences in response to morphogens, suggesting that interindividual genomic and epigenomic variations could impact brain lineages formation. Morphogen gradients promise to be a key approach to model the brain in its entirety.
