## Supplementary material for "Specification of human regional brain lineages using orthogonal gradients of WNT and SHH in organoids": Table S1

### Sheet: T1_iPSC_metadata
Table S1_T1 - donors and iPSC lines metadata
Subject ID	iPSC Clone	Primary cell source	Reprogramming method	Gender	Race	Ethnicity	Age at biopsy (months)	Experimental Batch	iPSC Passage	Number of mesofludiic device	qPCR day 9 CHIR gradient	qPCR day 9 SHH/CHIR gradient	bulk RNA-seq day 9	bulk-RNA seq day 64	scRNA-seq day 64	HPCL-EC	ICC day 48	ICC day 64	GCamp8m recordings
i07-01	#1	Skin fibroblast	Yamanaka classical retroviruses	Male	White	Not Hispanic or Latino	552	exp1	25	5	Y	N/A	Y	Y	Y	Y	N/A	N/A	N/A
iS8270-01	#8	Skin fibroblast	Episomal plasmids	Male	White	Hispanic	554	exp1	22	5	N/A	N/A	Y	Y	Y	Y	N/A	Y	Y
iS1123-01	#3	Skin fibroblast	Yamanaka classical retroviruses	Male	White	Not Hispanic or Latino	632	exp1	27	5	Y	Y	Y	Y	N/A	N/A	N/A	N/A	N/A
i01-01	#15	Skin fibroblast	Episomal plasmids	Male	White	Not Hispanic or Latino	570	exp1	18	5	Y	Y	Y	Y	Y	Y	Y	Y	N/A
iRDH913-03	#9	Skin fibroblast	Episomal plasmids	Male	White	Not Hispanic or Latino	169	exp2	21	6	Y	N/A	Y	N/A	Y	N/A	N/A	Y	Y
i7978-05	#2	Skin fibroblast	Episomal plasmids	Male	White	Not Hispanic or Latino	171	exp2	19	6	Y	N/A	Y	N/A	Y	N/A	N/A	Y	Y
i1120-01	#6	Skin fibroblast	Yamanaka classical retroviruses	Male	White	Not Hispanic or Latino	571	exp2	18	6	Y	N/A	Y	N/A	Y	N/A	N/A	N/A	N/A

### Sheet: T2_bulkRNA_sample_metadata
T2 - bulkRNA-seq sample metadata
column description: sample.name: unique sample name ; sample: original sample name submitted ; individual: genotype associated with each sample (see T1) ; group: grouping used for most analysis ; stage: iPS=induced pluripotent stem cell stage, day9 =neural differentiation day 9, TD48= neural differentiation day 64 (or terminal differentiation day 48); type: either ips sample, bath sample (homogen…
condition: iPS=induced pluripotent stem cell (collected on day0) ; XAV = dual SMAD+ XAV ; REF.0 = dual SMAD only (reference with no SHH no CHIR no XAV) ; CHIR = CHIR only ; SHH = SHH only ; CHIR.SHH = CHIR and SHH bath conditions ; C1D-C5D & C1V-C5V: device positions under CHIR SHH dual gradients
sample.name	sample	individual	group	stage	type	condition	seqbatch	lowQCflag	NDA_collection	NDA.sampleID
iPSi07-01_iPS	Dev_1	i07-01	iPS_iPS	iPS	ipsc	iPS	RQ15169.s
iPSi8270-01_iPS	Dev_2	i8270-01	iPS_iPS	iPS	ipsc	iPS	RQ15169.s
iPSi1123-01_iPS	Dev_3	i1123-01	iPS_iPS	iPS	ipsc	iPS	RQ15169.s
iPSi01-01_iPS	Dev_4	i01-01	iPS_iPS	iPS	ipsc	iPS	RQ15169.s
day9i07-01_XAV	Dev_5	i07-01	day9_XAV	day9	bath	XAV	RQ15169.s
day9i07-01_0	Dev_6	i07-01	day9_REF.0	day9	bath	REF.0	RQ15169.s
day9i07-01_CHIR	Dev_7	i07-01	day9_CHIR	day9	bath	CHIR	RQ15169.s
day9i07-01_SHH	Dev_8	i07-01	day9_SHH	day9	bath	SHH	RQ15169.s
day9i07-01_CHIR.SHH	Dev_9	i07-01	day9_CHIR.SHH	day9	bath	CHIR.SHH	RQ15169.s
day9i07-01_C1D	Dev_10	i07-01	day9_C1D	day9	device	C1D	RQ15169.s
day9i07-01_C3D	Dev_12	i07-01	day9_C3D	day9	device	C3D	RQ15169.s
day9i07-01_C4D	Dev_13	i07-01	day9_C4D	day9	device	C4D	RQ15169.s
day9i07-01_C5D	Dev_14	i07-01	day9_C5D	day9	device	C5D	RQ15169.s
day9i07-01_C1V	Dev_15	i07-01	day9_C1V	day9	device	C1V	RQ15169.s
day9i07-01_C2V	Dev_16	i07-01	day9_C2V	day9	device	C2V	RQ15169.s
day9i07-01_C4V	Dev_18	i07-01	day9_C4V	day9	device	C4V	RQ15169.s
day9i07-01_C5V	Dev_19	i07-01	day9_C5V	day9	device	C5V	RQ15169.s
day9i8270-01_XAV	Dev_20	i8270-01	day9_XAV	day9	bath	XAV	RQ15169.s
day9i8270-01_0	Dev_21	i8270-01	day9_REF.0	day9	bath	REF.0	RQ15169.s
day9i8270-01_CHIR	Dev_22	i8270-01	day9_CHIR	day9	bath	CHIR	RQ15169.s
day9i8270-01_SHH	Dev_23	i8270-01	day9_SHH	day9	bath	SHH	RQ15169.s
day9i8270-01_CHIR.SHH	Dev_24	i8270-01	day9_CHIR.SHH	day9	bath	CHIR.SHH	RQ15169.s
day9i8270-01_C5D	Dev_29	i8270-01	day9_C5D	day9	device	C5D	RQ15169.s
day9i8270-01_C1V	Dev_30	i8270-01	day9_C1V	day9	device	C1V	RQ15169.s
day9i8270-01_C2V	Dev_31	i8270-01	day9_C2V	day9	device	C2V	RQ15169.s
day9i1123-01_XAV	Dev_35	i1123-01	day9_XAV	day9	bath	XAV	RQ15169.s
day9i1123-01_0	Dev_36	i1123-01	day9_REF.0	day9	bath	REF.0	RQ15169.s
day9i1123-01_CHIR	Dev_37	i1123-01	day9_CHIR	day9	bath	CHIR	RQ15169.s
day9i1123-01_SHH	Dev_38	i1123-01	day9_SHH	day9	bath	SHH	RQ15169.s
day9i1123-01_CHIR.SHH	Dev_39	i1123-01	day9_CHIR.SHH	day9	bath	CHIR.SHH	RQ15169.s
day9i1123-01_C1D	Dev_40	i1123-01	day9_C1D	day9	device	C1D	RQ15169.s
day9i1123-01_C2D	Dev_41	i1123-01	day9_C2D	day9	device	C2D	RQ15169.s
day9i1123-01_C3D	Dev_42	i1123-01	day9_C3D	day9	device	C3D	RQ15169.s
day9i1123-01_C4D	Dev_43	i1123-01	day9_C4D	day9	device	C4D	RQ15169.s
day9i1123-01_C5D	Dev_44	i1123-01	day9_C5D	day9	device	C5D	RQ15169.s
day9i1123-01_C1V	Dev_45	i1123-01	day9_C1V	day9	device	C1V	RQ15169.s
day9i1123-01_C2V	Dev_46	i1123-01	day9_C2V	day9	device	C2V	RQ15169.s
day9i1123-01_C3V	Dev_47	i1123-01	day9_C3V	day9	device	C3V	RQ15169.s
day9i1123-01_C4V	Dev_48	i1123-01	day9_C4V	day9	device	C4V	RQ15169.s
day9i1123-01_C5V	Dev_49	i1123-01	day9_C5V	day9	device	C5V	RQ15169.s
day9i01-01_XAV	Dev_50	i01-01	day9_XAV	day9	bath	XAV	RQ15169.s
day9i01-01_0	Dev_51	i01-01	day9_REF.0	day9	bath	REF.0	RQ15169.s
day9i01-01_CHIR	Dev_52	i01-01	day9_CHIR	day9	bath	CHIR	RQ15169.s
day9i01-01_SHH	Dev_53	i01-01	day9_SHH	day9	bath	SHH	RQ15169.s
day9i01-01_CHIR.SHH	Dev_54	i01-01	day9_CHIR.SHH	day9	bath	CHIR.SHH	RQ15169.s
day9i01-01_C1D	Dev_55	i01-01	day9_C1D	day9	device	C1D	RQ15169.s
day9i01-01_C2D	Dev_56	i01-01	day9_C2D	day9	device	C2D	RQ15169.s
day9i01-01_C3D	Dev_57	i01-01	day9_C3D	day9	device	C3D	RQ15169.s
day9i01-01_C4D	Dev_58	i01-01	day9_C4D	day9	device	C4D	RQ15169.s
day9i01-01_C5D	Dev_59	i01-01	day9_C5D	day9	device	C5D	RQ15169.s
day9i01-01_C1V	Dev_60	i01-01	day9_C1V	day9	device	C1V	RQ15169.s
day9i01-01_C2V	Dev_61	i01-01	day9_C2V	day9	device	C2V	RQ15169.s
day9i01-01_C3V	Dev_62	i01-01	day9_C3V	day9	device	C3V	RQ15169.s
day9i01-01_C4V	Dev_63	i01-01	day9_C4V	day9	device	C4V	RQ15169.s
day9i01-01_C5V	Dev_64	i01-01	day9_C5V	day9	device	C5V	RQ15169.s
day9i07-01_C2D$l1	LOW_1.Dev_11	i07-01	day9_C2D	day9	device	C2D	RQ15472.l
day9i07-01_C3V$l1	LOW_1.Dev_17	i07-01	day9_C3V	day9	device	C3V	RQ15472.l
day9i8270-01_C1D$l1	LOW_1.Dev_25	i8270-01	day9_C1D	day9	device	C1D	RQ15472.l
day9i8270-01_C2D$l1	LOW_1.Dev_26	i8270-01	day9_C2D	day9	device	C2D	RQ15472.l
day9i8270-01_C3D$l1	LOW_1.Dev_27	i8270-01	day9_C3D	day9	device	C3D	RQ15472.l
day9i8270-01_C4D$l1	LOW_1.Dev_28	i8270-01	day9_C4D	day9	device	C4D	RQ15472.l
day9i8270-01_C3V$l1	LOW_1.Dev_32	i8270-01	day9_C3V	day9	device	C3V	RQ15472.l
day9i8270-01_C4V$l1	LOW_1.Dev_33	i8270-01	day9_C4V	day9	device	C4V	RQ15472.l
day9i8270-01_C5V$l1	LOW_1.Dev_34	i8270-01	day9_C5V	day9	device	C5V	RQ15472.l
day9i8270-01_C1D$l2	LOW_REP.Dev_25	i8270-01	day9_C1D	day9	device	C1D	RQ15169.l
day9i8270-01_C5D$l2	LOW_REP.Dev_29	i8270-01	day9_C5D	day9	device	C5D	RQ15169.l
day9i8270-01_C1V$l2	LOW_REP.Dev_30	i8270-01	day9_C1V	day9	device	C1V	RQ15169.l
day9i8270-01_C2V$l2	LOW_REP.Dev_31	i8270-01	day9_C2V	day9	device	C2V	RQ15169.l
TD48i07-01_XAV	Dev_115	i07-01	TD48_XAV	TD48	bath	XAV	RQ16214.s
TD48i07-01_REF.0	Dev_116	i07-01	TD48_REF.0	TD48	bath	REF.0	RQ16214.s
TD48i07-01_CHIR	Dev_117	i07-01	TD48_CHIR	TD48	bath	CHIR	RQ16214.s
TD48i07-01_SHH	Dev_118	i07-01	TD48_SHH	TD48	bath	SHH	RQ16214.s
TD48i07-01_CHIR.SHH	Dev_119	i07-01	TD48_CHIR.SHH	TD48	bath	CHIR.SHH	RQ16214.s
TD48i07-01_C1D	Dev_120	i07-01	TD48_C1D	TD48	device	C1D	RQ16214.s
TD48i07-01_C3D	Dev_122	i07-01	TD48_C3D	TD48	device	C3D	RQ16214.s
TD48i07-01_C4D	Dev_123	i07-01	TD48_C4D	TD48	device	C4D	RQ16214.s
TD48i07-01_C5D	Dev_124	i07-01	TD48_C5D	TD48	device	C5D	RQ16214.s
TD48i07-01_C1V	Dev_125	i07-01	TD48_C1V	TD48	device	C1V	RQ16214.s
TD48i07-01_C2V	Dev_126	i07-01	TD48_C2V	TD48	device	C2V	RQ16214.s
TD48i07-01_C3V	Dev_127	i07-01	TD48_C3V	TD48	device	C3V	RQ16214.s	flag
TD48i07-01_C4V	Dev_128	i07-01	TD48_C4V	TD48	device	C4V	RQ16214.s
TD48i07-01_C5V	Dev_129	i07-01	TD48_C5V	TD48	device	C5V	RQ16214.s
TD48i8270-01_XAV	Dev_130	i8270-01	TD48_XAV	TD48	bath	XAV	RQ16214.s
TD48i8270-01_REF.0	Dev_131	i8270-01	TD48_REF.0	TD48	bath	REF.0	RQ16214.s
TD48i8270-01_CHIR	Dev_132	i8270-01	TD48_CHIR	TD48	bath	CHIR	RQ16214.s
TD48i8270-01_SHH	Dev_133	i8270-01	TD48_SHH	TD48	bath	SHH	RQ16214.s
TD48i8270-01_CHIR.SHH	Dev_134	i8270-01	TD48_CHIR.SHH	TD48	bath	CHIR.SHH	RQ16214.s
TD48i8270-01_C1D	Dev_135	i8270-01	TD48_C1D	TD48	device	C1D	RQ16214.s
TD48i8270-01_C2D	Dev_136	i8270-01	TD48_C2D	TD48	device	C2D	RQ16214.s
TD48i8270-01_C3D	Dev_137	i8270-01	TD48_C3D	TD48	device	C3D	RQ16214.s	flag
TD48i8270-01_C4D	Dev_138	i8270-01	TD48_C4D	TD48	device	C4D	RQ16214.s
TD48i8270-01_C5D	Dev_139	i8270-01	TD48_C5D	TD48	device	C5D	RQ16214.s
TD48i8270-01_C1V	Dev_140	i8270-01	TD48_C1V	TD48	device	C1V	RQ16214.s
TD48i8270-01_C2V	Dev_141	i8270-01	TD48_C2V	TD48	device	C2V	RQ16214.s	flag
TD48i8270-01_C3V	Dev_142	i8270-01	TD48_C3V	TD48	device	C3V	RQ16214.s	flag
TD48i8270-01_C4V	Dev_143	i8270-01	TD48_C4V	TD48	device	C4V	RQ16214.s
TD48i8270-01_C5V	Dev_144	i8270-01	TD48_C5V	TD48	device	C5V	RQ16214.s	flag
TD48i1123-01_XAV	Dev_145	i1123-01	TD48_XAV	TD48	bath	XAV	RQ16214.s
TD48i1123-01_REF.0	Dev_146	i1123-01	TD48_REF.0	TD48	bath	REF.0	RQ16214.s
TD48i1123-01_CHIR	Dev_147	i1123-01	TD48_CHIR	TD48	bath	CHIR	RQ16214.s
TD48i1123-01_SHH	Dev_148	i1123-01	TD48_SHH	TD48	bath	SHH	RQ16214.s
TD48i1123-01_CHIR.SHH	Dev_149	i1123-01	TD48_CHIR.SHH	TD48	bath	CHIR.SHH	RQ16214.s
TD48i1123-01_C1D	Dev_150	i1123-01	TD48_C1D	TD48	device	C1D	RQ16214.s
TD48i1123-01_C2D	Dev_151	i1123-01	TD48_C2D	TD48	device	C2D	RQ16214.s
TD48i1123-01_C3D	Dev_152	i1123-01	TD48_C3D	TD48	device	C3D	RQ16214.s
TD48i1123-01_C4D	Dev_153	i1123-01	TD48_C4D	TD48	device	C4D	RQ16214.s
TD48i1123-01_C5D	Dev_154	i1123-01	TD48_C5D	TD48	device	C5D	RQ16214.s
TD48i1123-01_C1V	Dev_155	i1123-01	TD48_C1V	TD48	device	C1V	RQ16214.s
TD48i1123-01_C2V	Dev_156	i1123-01	TD48_C2V	TD48	device	C2V	RQ16214.s
TD48i1123-01_C4V	Dev_158	i1123-01	TD48_C4V	TD48	device	C4V	RQ16214.s
TD48i01-01_XAV	Dev_160	i01-01	TD48_XAV	TD48	bath	XAV	RQ16214.s
TD48i01-01_REF.0	Dev_161	i01-01	TD48_REF.0	TD48	bath	REF.0	RQ16214.s
TD48i01-01_SHH	Dev_163	i01-01	TD48_SHH	TD48	bath	SHH	RQ16214.s
TD48i01-01_CHIR.SHH	Dev_164	i01-01	TD48_CHIR.SHH	TD48	bath	CHIR.SHH	RQ16214.s
TD48i01-01_C1D	Dev_165	i01-01	TD48_C1D	TD48	device	C1D	RQ16214.s
TD48i01-01_C2D	Dev_166	i01-01	TD48_C2D	TD48	device	C2D	RQ16214.s
TD48i01-01_C3D	Dev_167	i01-01	TD48_C3D	TD48	device	C3D	RQ16214.s
TD48i01-01_C4D	Dev_168	i01-01	TD48_C4D	TD48	device	C4D	RQ16214.s
TD48i01-01_C5D	Dev_169	i01-01	TD48_C5D	TD48	device	C5D	RQ16214.s
TD48i01-01_C1V	Dev_170	i01-01	TD48_C1V	TD48	device	C1V	RQ16214.s
TD48i01-01_C2V	Dev_171	i01-01	TD48_C2V	TD48	device	C2V	RQ16214.s
TD48i01-01_C3V	Dev_172	i01-01	TD48_C3V	TD48	device	C3V	RQ16214.s	flag
TD48i01-01_C4V	Dev_173	i01-01	TD48_C4V	TD48	device	C4V	RQ16214.s
TD48i01-01_C5V	Dev_174	i01-01	TD48_C5V	TD48	device	C5V	RQ16214.s
iPSiRDH913-03_iPS	Dev_233	iRDH913-03	iPS_iPS	iPS	ipsc	iPS	RQ17553.s
iPSi7978-05_iPS	Dev_234	i7978-05	iPS_iPS	iPS	ipsc	iPS	RQ17553.s
iPSi1120-01_iPS	Dev_235	i1120-01	iPS_iPS	iPS	ipsc	iPS	RQ17553.s
day9iRDH913-03_XAV	Dev_236	iRDH913-03	day9_XAV	day9	bath	XAV	RQ17553.s
day9iRDH913-03_REF.0	Dev_237	iRDH913-03	day9_REF.0	day9	bath	REF.0	RQ17553.s
day9iRDH913-03_CHIR	Dev_238	iRDH913-03	day9_CHIR	day9	bath	CHIR	RQ17553.s
day9iRDH913-03_SHH	Dev_239	iRDH913-03	day9_SHH	day9	bath	SHH	RQ17553.s
day9iRDH913-03_CHIR.SHH	Dev_240	iRDH913-03	day9_CHIR.SHH	day9	bath	CHIR.SHH	RQ17553.s
day9iRDH913-03_C1D	Dev_241	iRDH913-03	day9_C1D	day9	device	C1D	RQ17553.s
day9iRDH913-03_C2D	Dev_242	iRDH913-03	day9_C2D	day9	device	C2D	RQ17553.s
day9iRDH913-03_C3D	Dev_243	iRDH913-03	day9_C3D	day9	device	C3D	RQ17553.s
day9iRDH913-03_C4D	Dev_244	iRDH913-03	day9_C4D	day9	device	C4D	RQ17553.s
day9iRDH913-03_C5D	Dev_245	iRDH913-03	day9_C5D	day9	device	C5D	RQ17553.s
day9iRDH913-03_C1V	Dev_246	iRDH913-03	day9_C1V	day9	device	C1V	RQ17553.s
day9iRDH913-03_C2V	Dev_247	iRDH913-03	day9_C2V	day9	device	C2V	RQ17553.s
day9iRDH913-03_C3V	Dev_248	iRDH913-03	day9_C3V	day9	device	C3V	RQ17553.s
day9iRDH913-03_C4V	Dev_249	iRDH913-03	day9_C4V	day9	device	C4V	RQ17553.s
day9iRDH913-03_C5V	Dev_250	iRDH913-03	day9_C5V	day9	device	C5V	RQ17553.s
day9i7978-05_XAV	Dev_251	i7978-05	day9_XAV	day9	bath	XAV	RQ17553.s
day9i7978-05_REF.0	Dev_252	i7978-05	day9_REF.0	day9	bath	REF.0	RQ17553.s
day9i7978-05_CHIR	Dev_253	i7978-05	day9_CHIR	day9	bath	CHIR	RQ17553.s
day9i7978-05_SHH	Dev_254	i7978-05	day9_SHH	day9	bath	SHH	RQ17553.s
day9i7978-05_CHIR.SHH	Dev_255	i7978-05	day9_CHIR.SHH	day9	bath	CHIR.SHH	RQ17553.s
day9i7978-05_C1D	Dev_256	i7978-05	day9_C1D	day9	device	C1D	RQ17553.s
day9i7978-05_C2D	Dev_257	i7978-05	day9_C2D	day9	device	C2D	RQ17553.s
day9i7978-05_C3D	Dev_258	i7978-05	day9_C3D	day9	device	C3D	RQ17553.s
day9i7978-05_C4D	Dev_259	i7978-05	day9_C4D	day9	device	C4D	RQ17553.s
day9i7978-05_C5D	Dev_260	i7978-05	day9_C5D	day9	device	C5D	RQ17553.s
day9i7978-05_C1V	Dev_261	i7978-05	day9_C1V	day9	device	C1V	RQ17553.s
day9i7978-05_C2V	Dev_262	i7978-05	day9_C2V	day9	device	C2V	RQ17553.s
day9i7978-05_C3V	Dev_263	i7978-05	day9_C3V	day9	device	C3V	RQ17553.s
day9i7978-05_C4V	Dev_264	i7978-05	day9_C4V	day9	device	C4V	RQ17553.s
day9i7978-05_C5V	Dev_265	i7978-05	day9_C5V	day9	device	C5V	RQ17553.s
day9i1120-01_XAV	Dev_266	i1120-01	day9_XAV	day9	bath	XAV	RQ17553.s
day9i1120-01_REF.0	Dev_267	i1120-01	day9_REF.0	day9	bath	REF.0	RQ17553.s
day9i1120-01_CHIR	Dev_268	i1120-01	day9_CHIR	day9	bath	CHIR	RQ17553.s
day9i1120-01_SHH	Dev_269	i1120-01	day9_SHH	day9	bath	SHH	RQ17553.s
day9i1120-01_CHIR.SHH	Dev_270	i1120-01	day9_CHIR.SHH	day9	bath	CHIR.SHH	RQ17553.s
day9i1120-01_C1D	Dev_271	i1120-01	day9_C1D	day9	device	C1D	RQ17553.s
day9i1120-01_C2D	Dev_272	i1120-01	day9_C2D	day9	device	C2D	RQ17553.s
day9i1120-01_C3D	Dev_273	i1120-01	day9_C3D	day9	device	C3D	RQ17553.s
day9i1120-01_C4D	Dev_274	i1120-01	day9_C4D	day9	device	C4D	RQ17553.s
day9i1120-01_C5D	Dev_275	i1120-01	day9_C5D	day9	device	C5D	RQ17553.s
day9i1120-01_C1V	Dev_276	i1120-01	day9_C1V	day9	device	C1V	RQ17553.s
day9i1120-01_C2V	Dev_277	i1120-01	day9_C2V	day9	device	C2V	RQ17553.s
day9i1120-01_C3V	Dev_278	i1120-01	day9_C3V	day9	device	C3V	RQ17553.s
day9i1120-01_C4V	Dev_279	i1120-01	day9_C4V	day9	device	C4V	RQ17553.s
day9i1120-01_C5V	Dev_280	i1120-01	day9_C5V	day9	device	C5V	RQ17553.s
TD48i07-01_C2D	Dev_121	i07-01	TD48_C2D	TD48	device	C2D	RQ16214.s
TD48i1123-01_C3V	Dev_157	i1123-01	TD48_C3V	TD48	device	C3V	RQ16214.s	flag
TD48i1123-01_C5V	Dev_159	i1123-01	TD48_C5V	TD48	device	C5V	RQ16214.s
TD48i01-01_CHIR	Dev_162	i01-01	TD48_CHIR	TD48	bath	CHIR	RQ16214.s

### Sheet: T3_scRNA_sample_metadata
Table S1_T3 - scRNA-seq samples metadata
column description: full.ID: unique ID after deconvolution (genotype and antibody hashtag) ; genotype: individual identified following genotype-based deconvolution ; device.position: original position in the device, for sample from exp1 in 10X.library.ID, antibody hashtag deconvolution was used for D vs V identification ; 10X.library.ID: 10X library submitted with exp1 / exp2 indicating experimen…
full.ID	genotype	device.position	10X.library.ID	all.cells	cellcount.postQC
i01.C1D	i01	C1D	exp1.C1	1689	1367
i01.C1V	i01	C1V	exp1.C1	1535	1394
i07.C1D	i07	C1D	exp1.C1	1158	861
i07.C1V	i07	C1V	exp1.C1	1453	1310
i8270.C1D	i8270	C1D	exp1.C1	870	782
i8270.C1V	i8270	C1V	exp1.C1	1163	1007
i01.C2D	i01	C2D	exp1.C2	1208	1103
i01.C2V	i01	C2V	exp1.C2	1347	1007
i07.C2D	i07	C2D	exp1.C2	1168	731
i07.C2V	i07	C2V	exp1.C2	1072	814
i8270.C2D	i8270	C2D	exp1.C2	1704	1526
i8270.C2V	i8270	C2V	exp1.C2	1260	1040
i01.C3D	i01	C3D	exp1.C3	2077	1696
i01.C3V	i01	C3V	exp1.C3	1677	950
i07.C3D	i07	C3D	exp1.C3	1416	1085
i07.C3V	i07	C3V	exp1.C3	927	684
i8270.C3D	i8270	C3D	exp1.C3	1699	1461
i8270.C3V	i8270	C3V	exp1.C3	1229	894
i01.C4D	i01	C4D	exp1.C4	967	744
i01.C4V	i01	C4V	exp1.C4	1643	808
i07.C4D	i07	C4D	exp1.C4	614	377
i07.C4V	i07	C4V	exp1.C4	1491	1075
i8270.C4D	i8270	C4D	exp1.C4	900	783
i8270.C4V	i8270	C4V	exp1.C4	1739	1400
i01.C5D	i01	C5D	exp1.C5	1679	1021
i01.C5V	i01	C5V	exp1.C5	1593	1154
i07.C5D	i07	C5D	exp1.C5	1502	1247
i07.C5V	i07	C5V	exp1.C5	1462	1237
i8270.C5D	i8270	C5D	exp1.C5	1441	1220
i8270.C5V	i8270	C5V	exp1.C5	1018	865
i1120.C1D	i1120	C1D	exp2.C1D	4996	4178
i7978.C1D	i7978	C1D	exp2.C1D	5510	4635
iRDH913.C1D	iRDH913	C1D	exp2.C1D	4218	3799
i1120.C1V	i1120	C1V	exp2.C1V	4974	4248
i7978.C1V	i7978	C1V	exp2.C1V	5518	4855
iRDH913.C1V	iRDH913	C1V	exp2.C1V	5017	4577
i1120.C2D	i1120	C2D	exp2.C2D	2607	1212
i7978.C2D	i7978	C2D	exp2.C2D	1968	871
iRDH913.C2D	iRDH913	C2D	exp2.C2D	766	347
i1120.C2V	i1120	C2V	exp2.C2V	3475	2810
i7978.C2V	i7978	C2V	exp2.C2V	6794	5877
iRDH913.C2V	iRDH913	C2V	exp2.C2V	5149	4731
i1120.C3D	i1120	C3D	exp2.C3D	7234	5572
i7978.C3D	i7978	C3D	exp2.C3D	6474	5190
iRDH913.C3D	iRDH913	C3D	exp2.C3D	4922	3952
i1120.C3V	i1120	C3V	exp2.C3V	4329	3668
i7978.C3V	i7978	C3V	exp2.C3V	6335	5464
iRDH913.C3V	iRDH913	C3V	exp2.C3V	6961	6448
i1120.C4D	i1120	C4D	exp2.C4D	5255	3993
i7978.C4D	i7978	C4D	exp2.C4D	5886	5060
iRDH913.C4D	iRDH913	C4D	exp2.C4D	3991	3241
i1120.C4V	i1120	C4V	exp2.C4V	6123	5313
i7978.C4V	i7978	C4V	exp2.C4V	4272	3723
iRDH913.C4V	iRDH913	C4V	exp2.C4V	5265	4842
i1120.C5D	i1120	C5D	exp2.C5D	8837	6725
i7978.C5D	i7978	C5D	exp2.C5D	6221	5169
iRDH913.C5D	iRDH913	C5D	exp2.C5D	2234	1808
i1120.C5V	i1120	C5V	exp2.C5V	6374	3991
i7978.C5V	i7978	C5V	exp2.C5V	4662	3813
iRDH913.C5V	iRDH913	C5V	exp2.C5V	2290	1817

### Sheet: T4_10Xlibraries_cellrangerQC
Table S1_T4 - 10X scRNA-seq Library QC from Cellranger
column_description: 10X.library.ID: library ID for 10X Genomic scRNA-seq v3 library each a multiplex of multiple samples ; genotype_mixed: list of genotype from which the cells were mixed ; D/V_hasthatg: samples for which antibody based hastag distinguished the sample from V and D positions (in exp1 samples) ; all other column QC metrics derived from cellranger (see Methods) including antibody ha…
10X.library.ID	genotype_mixed	D/V_hashtag	Estimated.Number.of.Cells	Mean.Reads.per.Cell	Median.Genes.per.Cell	Number.of.Reads	Valid.Barcodes	Sequencing.Saturation	Q30.Bases.in.Barcode	Q30.Bases.in.RNA.Read	Q30.Bases.in.UMI	Reads.Mapped.to.Genome	Reads.Mapped.Confidently.to.Genome	Reads.Mapped.Confidently.to.Intergenic.Regions	Reads.Mapped.Confidently.to.Intronic.Regions	Reads.Mapped.Confidently.to.Exonic.Regions	Reads.Mapped.Confidently.to.Transcriptome	Reads.Mapped.Antisense.to.Gene	Fraction.Reads.in.Cells	Total.Genes.Detected	Median.UMI.Counts.per.Cell	Antibody..Number.of.Reads	Antibody..Mean.Reads.per.Cell	Antibody..Valid.Barcodes	Antibody..Sequencing.Saturation	Antibody..Q30.Bases.in.Barcode	Antibody..Q30.Bases.in.Antibody.Read	Antibody..Q30.Bases.in.UMI	Antibody..Fraction.Antibody.Reads	Antibody..Fraction.Antibody.Reads.Usable	Antibody..Antibody.Reads.Usable.per.Cell	Antibody..Fraction.Antibody.Reads.in.Aggregate.Barcodes	Antibody..Fraction.Unrecognized.Antibody	Antibody..Antibody.Reads.in.Cells	Antibody..Median.UMIs.per.Cell..summed.over.all.recognized.antibody.barcodes.
exp1.C1	i01 ; i07 ; i8270	YES	13881	32087	3234	445403790	0.963	0.538	0.965	0.944	0.962	0.96	0.9	0.071	0.199	0.63	0.739	0.084	0.886	31520	7509	104106282	7500	0.992	0.312	0.974	0.96	0.974	0.946	0.19	1424	0	0.054	0.202	647
exp1.C2	i01 ; i07 ; i8270	YES	12059	39536	3435	476759269	0.961	0.592	0.964	0.942	0.962	0.965	0.897	0.069	0.204	0.624	0.726	0.096	0.899	31649	8240	91189180	7562	0.991	0.323	0.974	0.959	0.973	0.947	0.168	1269	0	0.053	0.179	598
exp1.C3	i01 ; i07 ; i8270	YES	16370	31948	3022	522989706	0.967	0.592	0.966	0.947	0.963	0.951	0.908	0.051	0.226	0.63	0.757	0.093	0.885	31938	7062	104069905	6357	0.992	0.321	0.974	0.96	0.974	0.946	0.202	1282	0	0.054	0.215	599
exp1.C4	i01 ; i07 ; i8270	YES	15404	33506	2790	516133602	0.964	0.628	0.965	0.947	0.962	0.933	0.887	0.051	0.22	0.615	0.744	0.085	0.876	31708	6238	95788071	6218	0.992	0.298	0.974	0.96	0.974	0.946	0.185	1147	0	0.054	0.196	541
exp1.C5	i01 ; i07 ; i8270	YES	17367	34393	2799	597311737	0.968	0.642	0.966	0.946	0.963	0.946	0.908	0.048	0.231	0.629	0.76	0.093	0.853	31946	6159	102986277	5930	0.992	0.304	0.974	0.96	0.974	0.947	0.208	1235	0	0.053	0.222	601
exp2.C1D	i7978 ; iRHD913 ; i1120	NO	16011	24464	2501	391690608	0.976	0.535	0.974	0.956	0.972	0.965	0.891	0.051	0.179	0.661	0.745	0.09	0.72	31153	5024	NA	NA	NA	NA	NA	NA	NA	NA	NA	NA	NA	NA	NA	NA
exp2.C1V	i7978 ; iRHD913 ; i1120	NO	16870	32322	2488	545277286	0.975	0.578	0.973	0.949	0.971	0.944	0.858	0.055	0.194	0.61	0.695	0.103	0.648	31763	4894	NA	NA	NA	NA	NA	NA	NA	NA	NA	NA	NA	NA	NA	NA
exp2.C2D	i7978 ; iRHD913 ; i1120	NO	5334	89161	984	475583475	0.973	0.843	0.973	0.954	0.971	0.965	0.885	0.052	0.203	0.63	0.721	0.106	0.794	30780	1549	NA	NA	NA	NA	NA	NA	NA	NA	NA	NA	NA	NA	NA	NA
exp2.C2V	i7978 ; iRHD913 ; i1120	NO	16546	54593	2946	903296181	0.974	0.693	0.973	0.954	0.971	0.943	0.839	0.057	0.221	0.56	0.673	0.103	0.682	32575	6194	NA	NA	NA	NA	NA	NA	NA	NA	NA	NA	NA	NA	NA	NA
exp2.C3D	i7978 ; iRHD913 ; i1120	NO	20683	28689	2566	593369374	0.978	0.562	0.973	0.955	0.972	0.969	0.911	0.061	0.19	0.66	0.744	0.1	0.732	32012	5258	NA	NA	NA	NA	NA	NA	NA	NA	NA	NA	NA	NA	NA	NA
exp2.C3V	i7978 ; iRHD913 ; i1120	NO	19583	31995	2457	626566270	0.976	0.603	0.973	0.955	0.972	0.954	0.875	0.054	0.203	0.618	0.717	0.098	0.652	32045	4759	NA	NA	NA	NA	NA	NA	NA	NA	NA	NA	NA	NA	NA	NA
exp2.C4D	i7978 ; iRHD913 ; i1120	NO	16420	37118	2798	609482995	0.976	0.612	0.974	0.959	0.973	0.965	0.887	0.053	0.186	0.648	0.734	0.095	0.736	31882	5966	NA	NA	NA	NA	NA	NA	NA	NA	NA	NA	NA	NA	NA	NA
exp2.C4V	i7978 ; iRHD913 ; i1120	NO	17130	32026	2480	548611975	0.975	0.589	0.973	0.956	0.972	0.948	0.865	0.059	0.21	0.596	0.693	0.108	0.661	31808	4852	NA	NA	NA	NA	NA	NA	NA	NA	NA	NA	NA	NA	NA	NA
exp2.C5D	i7978 ; iRHD913 ; i1120	NO	18588	26297	2441	488817891	0.977	0.555	0.974	0.958	0.973	0.97	0.898	0.051	0.177	0.67	0.745	0.096	0.727	31607	5128	NA	NA	NA	NA	NA	NA	NA	NA	NA	NA	NA	NA	NA	NA
exp2.C5V	i7978 ; iRHD913 ; i1120	NO	13870	28835	2524	399940929	0.974	0.543	0.973	0.956	0.972	0.951	0.854	0.059	0.192	0.603	0.699	0.091	0.707	32441	4873	NA	NA	NA	NA	NA	NA	NA	NA	NA	NA	NA	NA	NA	NA

### Sheet: T5_Primers qPCR
Table S1_T5 List of primers used for qPCR analysis. Forward and Reverse primer sequences and references are listed.
Gene ID	Forward	Reverse	References
FEZF2	AAGGAAAACTCGGCCCTGAC	TAAACACCTTGCCGCACACC	doi: 10.1126/science.aat6720
FOXG1	AGAAGAACGGCAAGTACGAGA	TGTTGAGGGACAGATTGTGGC	doi: 10.1073/pnas.1202944109
DLX1	TCCAGCCCCTACATCAGTTC	CCACCACCGTGCTCTTCT	doi: 10.1073/pnas.1202944109
TBR1	AACAATGGGCAGATGGTGGT	TGACGGCGATGAACTGAGTC	doi: 10.1126/science.aat6720
GAPDH	AATCCCATCACCATCTTCCA	TGGACTCCACGACGTACTCA	doi: 10.1126/science.aat6720
NKX2.1	AGGGCGGGGCACAGATTGGA	GCTGGCAGAGTGTGCCCAGA	doi: 10.1038/s41587-020-0525-0
OTX2	ACAAGTGGCCAATTCACTCC	GAGGTGGACAAGGGATCTGA	doi: 10.1038/s41587-020-0525-0
HOXA2	CGTCGCTCGCTGAGTGCCTG	TGTCGAGTGTGAAAGCGTCGAGG	doi: 10.1038/s41587-020-0525-0
GBX2	CAGGCTTCGCTCGTCGG	GGGTCTTCCTCCTTGTGAGC	doi: 10.1038/s41587-020-0525-0
GLI3	ACCATGGGCTTCAGTCAG	CAATCTGCACGCCTTCTA	doi: 10.1038/s41380-022-01880-5
LHX2	GGGCGACCACTTCGGCATGAA	CGTCGGCATGGTTGAAGTGTGC	doi: 10.1038/s41587-020-0525-0
ASCL1	GCTTCTCGACTTCACCAACTG	ATGCAGGTTGTGCGATCA	doi: 10.1038/s41380-022-01880-5
EN1	CGCCCAGTTTCGTTTTCGTT	GCAGAACAGACAGACCGACA	doi: 10.1038/s41587-020-0525-0
IRX3	GGCTTGCGCCCCGTAGAAATGT	AGGAGCCAGGTCAGGTCCGAAC	doi: 10.1038/s41587-020-0525-0
FGF8	ACAGCGCTGCAGAATGCCAAGT	GAAGTGGACCTCACGCTGGTGC	doi: 10.1038/s41587-020-0525-0
NKX6.1	GGATCCCAACTCGGACGACGAGA	AGGATGAGCTCTCCGGCTCGG	doi: 10.1038/s41587-020-0525-0
SIX3	GCCAAACTTCGCCGATTCTC	GCAGCTGGAACATGGACAAC	doi: 10.1038/s41587-020-0525-0
